# Reciprocal interactions between the sorghum root microbiome and the parasitic weed *Striga hermonthica*

**DOI:** 10.1101/2023.10.01.560362

**Authors:** Desalegn W. Etalo, Dominika Rybka, Lorenzo Lombard, Marcio F.A. Leite, Adam Ossowicki, Francisco Dini-Andreote, Luisa Arias-Giraldo, Eiko E. Kuramae, Pedro W. Crous, Taye Tessema, Jos M. Raaijmakers

## Abstract

The soil microbiome plays a crucial role in protecting plants against various pests and pathogens. However, its impact on interactions between plants and parasitic weeds, such as *Striga hermonthica*, is poorly understood. In this study, sorghum plants susceptible to *Striga* were grown in 22 different field soils infested with parasite seeds. Significant variations in *Striga* infections were observed among the soils. When the most *Striga*-suppressive soil was gamma-irradiated, there was a significant increase in *Striga* attachments, highlighting the importance of the soil microbiome in disrupting parasite infection. In the presence of the soil microbiome, the *Striga*-susceptible sorghum plants performed similarly to three *Striga*-resistant genotypes. This effect was lost when the soil microbiome was eliminated by gamma-irradiation. Subsequent analysis revealed that *Striga* substantially affected the sorghum rhizosphere microbiome and that both the sorghum rhizosphere mycobiome and bacteriome composition significantly correlated with *Striga* attachment. Interestingly, certain fungal species in the sorghum rhizosphere mycobiome were only detected when *Striga* seeds were present. Further investigation showed that these fungal taxa originated from the *Striga* seeds and are known sorghum pathogens, suggesting a potential partnership between *Striga* and fungal pathogens to invade their shared host. Overall, our study demonstrated that the soil microbiome influences *Striga* infection and sorghum performance in a genotype-dependent manner, and the microbiome of *Striga* seeds affects the composition of the sorghum rhizosphere microbiome.
