## Supplementary Table ST9 for "Reciprocal interactions between the sorghum root microbiome and the parasitic weed *Striga hermonthica*"

### Sheet: Sheet1
Supplementary Table S9. Partial sequences from amplicon anlaysis of dominant fungi in sorghum rhizosphere and Striga seed endosphere and episphere, along with multigene sequences from fungi isolated from Striga seeds used for Taxonomic assignment.
	Partial sequences from amplicon sequencing		Full length sequences from fungi isolated from Striga hermonthica seeds
Epicoccum sorghinum	Rhizosphere (Partial ITS2)	Seed (Partial ITS1)	ITS	CAL	LSU	TUB2	RPB1	RPB2	TEF-1a
	>OUT_02 ITSTATTCCATGGGGCATGCCTGTTCGAGCGTCATTTGTACCTTCAAGCTCTGCTTGGTGTTGGGTGTTTGTCTCCTGTAGACTCGCCTTAAAACAATTGGCAGCCGGCGTATTGATTTCGGAGCGCAGTACATCTCGCGCTTTGCACTCATAACGACGACATCCAAAAGTACATTTTTACACTCTTGACCTCGGATCAGGTAGGGA	>OTU_01 TTTAGAGGAAGTAAAAGTCGTAACAAGGTTTCCGTAGGTGAACCTGCGGAAGGATCATTACCTAGAGTTGTAGGCTTTGCCTGCTATCTCTTACCCATGTCTTTTGAGTACCTTACGTTTCCTCGGTGGGTTCGCCCACCGATTGGACAAATTTAAACCCTTTGCAGTTGAAATCAGCGTCTGAAAAAACTTAATAGTTACAACTTTCAACAACGGATCTCTTGGTTCTGGCATCGATGAAGAACGCAGCAAGACCAAGTCTCTGCTACCGTATGAGATCATAA >OTU_02 TTTAGAGGAAGTAAAAGTCGTAACAAGGTTTCCGTAGGTGAACCTGCGGAAGGATCATTACCTAGAGTTGTAGGCTTTGCCTGCTATCTCTTACCCAT…	>LLC1238_ITS GGCTCGAAGAGGTTGGCAACGACCACTTCGAGCCGGAAAGCTGGTCAAACTCGGTCATTTAGAGGAAGTAAAAGTCGTAACAAGGTTTCCGTAGGTGAACCTGCGGAAGGATCATTACCTAGAGTTGTAGGCTTTGCCTGCTATCTCTTACCCATGTCTTTTGAGTACCTTACGTTTCCTCGGTGGGTTCGCCCACCGATTGGACAAATTTAAACCCTTTGCAGTTGAAATCAGCGTCTGAAAAAACTTAATAGTTACAACTTTCAACAACGGATCTCTTGGTTCTGGCATCGATGAAGAACGCAGCGAAATGCGATAAGTAGTGTGAATTGCAGAATTCAGTGAATCATCGAATCTTTGAACGCACATTGCGCCCCTTGGTATTC…		>LLC1238_LSU CGGCGAGTGAAGCGGCAACAGCTCAAATTTGAAATCTGGCGTCTTTGGCGTCCGAGTTGTAATTTGCAGAGGGCGCTTTGGCATTGGCAGCGGTCCAAGTTCCTTGGAACAGGACGTCACAGAGGGTGAGAATCCCGTACGTGGTCGCTAGCCTTTACCGTGTAAAGCCCCTTCGACGAGTCGAGTTGTTTGGGAATGCAGCTCTAAATGGGAGGTAAATTTCTTCTAAAGCTAAATACTGGCCAGAGACCGATAGCGCACAAGTAGAGTGATCGAAAGATGAAAAGCACTTTGGAAAGAGAGTTAAAAAGCACGTGAAATTGTTGAAAGGGAAGCGCTTGCAGCCAGACTTGCCTGTAGTTGCTCATCCGGGTTTTTACCCGGTG…	>LLC1238_TUB2 TGGCAACAAGTTCGTTCCCCGTGCCGTCCTCGTCGATTTGGAGCCCGGCACAATGGACGCCGTCCGCGCTGGTCCCTTCGGTCAGCTCTTCCGTCCCGACAACTTCGTCTTCGGCCAGTCTGGTGCTGGTAACAACTGGGCGAAGGGTCACTACACTGAGGGTGCCGAGCTCGTCGACCAGGTCCTCGACGTCGTCCGCCGCGAGGCCGAGGGCTGCGACTGCCTCCAGGGTTTCCAGATCACCCACTCCCTTGGTGGTGGTACCGGTGCCGGTATGGGTACTCTCCTGATCTCCAAGATCCGTGAGGAGTTCCCCGACCGCATGATGGCCACCTTCTCCGTTGTGCCCTCCCCCAAGGTCTCCGATACCGTTGTTGAGCCCTAC…		>LLC1238_RPB2 TGTCTCTCAAGTGTTGAACAGATACACGTACGCATCCACATTATCGCATTTACGCCGAACGAACACACCAGTCGGCCGAGACGGCAAGCTCGCAAAGCCCCGCCAATTGCACAACAGTCATTGGGGTCTTGTGTGCCCCGCCGAGACGCCTGAAGGGCAGGCCTGCGGTCTTGTCAAGAACTTGTCTCTGATGTGCTACGTCAGTGTCGGCAGTGATGCCGGGCCCATTTCCGATTTCATGAGCCAGCGAAACATGCAGCTACTCGAGGAGTATGACCAAAATCAGAACCCCGATGCTACCAAGGTTTTCGTTAACGGTGTTTGGGTTGGTGTGCATTCCAACGCACAGCAGCTTGTCTCCACAGTGCAGGAACTGCGTCGTAAT…
Fusarium sudanense	>OUT_03 CCTGTTCGAGCGTCATTTCAACCCTCAAGCCCCCGGGTTTGGTGTTGGGGATCGGCGAGCCTCACGGCAAGCCGGCCCCGAAATACAGTGGCGGTCTCGCTGCAGCTTCCATTGCGTAGTAGTAAAACCCTCGCAACTGGTACGCGGCGCGGCCAAGCCGTTAAACCCCCAACTTCTGAATGTTGACC	>OUT_15 GAAGTAAAAGTCGTAACAAGGTCTCCGTTGGTGAACCAGCGGAGGGATCATTACCGAGTTTACAACTCCCAAACCCCTGTGAACATACCAATTGTTGCCTCGGCGGATCAGCCCGCTCCCGGTAAAACGGGACGGCCCGCCAGAGGACCCCTAAACTCTGTTTCTATATGTAACTTCTGAGTAAAACCATAAATAAATCAAAACTTTCAACAACGGATCTCTTGGTTCTGGCATCGATGAAGAACGCAGCAGACCAAGTCTCTGCTACCGTAGCTGA	>LLC947_ITS CCCTTTGTACACACCGCCCGTCGCTACTACCGATTGAATGGCTCAGTGAGGCGTCCGGACTGGCCCAGAGAGGTGGGCAACTACCACTCAGGGCCGGAAAGCTCTCCAAACTCGGTCATTTAGAGGAAGTAAAAGTCGTAACAAGGTCTCCGTTGGTGAACCAGCGGAGGGATCATTACCGAGTTTACAACTCCCAAACCCCTGTGAACATACCAATTGTTGCCTCGGCGGATCAGCCCGCTCCCGGTAAAACGGGACGGCCCGCCAGAGGACCCCTAAACTCTGTTTCTATATGTAACTTCTGAGTAAAACCATAAATAAATCAAAACTTTCAACAACGGATCTCTTGGTTCTGGCATCGATGAAGAACGCAGCAAAATGCGATAA…	>LLC947_CAL TCCCTCTTTGTAAGCTATCCCCTTTGTTTCGCCGCCTTGCCTAGCCGGGTCTTGTGAGAAGCTGTCGCTAACCTCTTTATGTAGGACAAGGATGGCGATGGTGAGTGATGCTCCCCTTTCCGCGATGTTTCTCCGTTGGCCCCGTGCGAAACCCAAATCGATCCAACAAAGCATGCATCAGACCACTATAATCCTTTACATCTCTGTCTATGCGATATTCTTAATTCGAAAACATGAGCTAAACGCCTCGCTCTAGGCCAGATTACCACCAAGGAGCTCGGTACCGTTATGCGCTCTCTCGGCCAGAACCCCTCCGAGTCTGAGCTTCAGGACATGATCAATGAGGTTGACGCCGACAACAACGGCACCATCGACTTTCCTGGTTCG…	>LLC947>LLC947_LSU TGCCCTAGTAACGGCGAGTGAAGCGGCAACAGCTCAAATTTGAAATCTGGCTCTCGGGCCCGAGTTGTAATTTGTAGAGGATACTTTTGATGCGGTGCCTTCCGAGTTCCCTGGAACGGGACGCCATAGAGGGTGAGAGCCCCGTCTGGTTGGATGCCAAATCTCTGTAAAGTTCCTTCGACGAGTCGAGTAGTTTGGGAATGCTGCTCTAAATGGGAGGTATATGTCTTCTAAAGCTAAATACCGGCCAGAGACCGATAGCGCACAAGTAGAGTGATCGAAAGATGAAAAGCACTTTGAAAAGAGAGTTAAAAAGTACGTGAAATTGTTGAAAGGGAAGCGTTTATGACCAGACTTGGGCTTGGTTAATCATCTGGGGT…	>LLC947_TUB2 CTCTACGATAGGTTCACCTCCAGACCGGTCAGTGCGTAAGTGCTCATCGCTTCCTCAACGTCGCATGCGGGGGATACTTACAGTGTTTATCAGGGTAACCAAATTGGTGCTGCTTTCTGGCAAACCATCTCTGGCGAGCACGGCCTCGACAGCAATGGTGTCTACAACGGTACCTCCGAGCTTCAGCTCGAGCGCATGAGTGTTTACTTCAACGAGGTATGCATTAGCAGTCAATGTCAAGAGTTCCCAAGCTTACACATCTAGGCCTCTGGCAACAAGTATGTTCCCCGAGCCGTCCTCGTCGATCTCGAGCCTGGTACCATGGACGCCGTCCGTGCTGGTCCCTTCGGTCAGCTCTTCCGTCCCGACAACTTCGTTTTCGGTCA…	>LLC947_RPB1 ACAAGCTTTGCCGTCGAGATGTTTTCCTCACAAAGGAGCAAATCATGAACTGTATGCTCTGGGTGCCTAACTGGGACGGTGTCATTCCTCAGCCCGCTATCTATAAGCCTCGTCCTCGGTGGACTGGTAAGCAGCTTATCAGCATGGTTATCCCTAAGGAGGTTAGCCTGTTCAACGGTACGGATTCTGGTGAAAACGCCCCTCTTAAGGATGAGGGTCTTCTGATCCAAGCCGGCCAACTGATGTATGGTCTTTTGACTAAGAAGAACATTGGTGCTGCTGCGGGCGGTATTGTGCATATCAGCTACAACGAACTTGGCCCTGAAGGTGCGATGGCTTTCTTGAACGGTGTCCAGCAGGTTGTCACCTACTGGCTTCTCAACAAT…	>LLC947_RPB2 ATTTGCGCCGAACCAATACTCCCATTGGACGAGATGGTAAATTGGCCAAGCCTCGACAGCTGCACAACACTCATTGGGGTTTGGTGTGTCCCGCCGAAACACCTGAAGGTCAAGCTTGTGGTCTAGTCAAAAACTTGTCTCTGATGTGTTATGTTAGTGTCGGCTCTCCAGCCGAACCCCTCATTGAATTCATGATCAACAGAGGTATGGAAGTCGTTGAGGAGTACGAGCCGACAAGATATCCTCACGCTACCAAGATTTTCGTCAACGGTAGCTGGGTTGGTGTTCACGCCGACCCCAAGCATCTCGTGAATCAGGTTTTGGACACAAGACGAAAGTCGTACGTTCAGTTCGAAGTATCACTTGTTCGTGATATTCGAGACCGT…	>LLC947_TEF1 GACTCACCTTAACGTCGTCGTCATCGGCCACGTCGACTCTGGCAAGTCGACCACTGTGAGTACTACCCTTGACGATGAGCTTATCGGCCATCGTATTCCCGACCAAGACCTGGCGGGGTATTTTCAAAAGAAAACATGCTGACATCGCTTCACAGACCGGTCACTTGATCTACCAGTGCGGTGGTATCGACAAGCGAACCATCGAGAAGTTCGAGAAGGTTAGTCACACTCCCTTCGATCGCGCGTCCTTTGTCCACCGATTTCTCCCTACGACTCGAAACGTGCCCGCTACCCCGCTCGAGTCCAAAAATTTTGCGATATGACCGTAATTTTTTTGGTGGGGTATTTACCCCGCCACTCGAGCGGCGCGTTTTTGCCCTCTCCCA…
Didymella americana	>OUT_05 GGGGCATGCCTGTTCGAGCGTCATTTGTACCTTCAAGCTCTGCTTGGTGTTGGGTGTTTGTCTCGCCTCTGCGCGCAGACTCGCCTCAAAACAATTGGCAGCCGGCGTATTGATTTCGGAGCGCAGTACATCTCGCGCTTTGCACTCATAACGACGACGTCCAAAAGTACATTTTTACACTCTTGACCTCGGATCA	OTU_06 CATTTAGAGGAAGTAAAAGTCGTAACAAGGTTTCCGTAGGTGAACCTGCGGAAGGATCATTACCTAGAGTTGTAGGCTTTGCCTGCTATCTCTTACCCATGTCTTTTGAGTACCTTCGTTTCCTCGGCGGGTCCGCCCGCCGATTGGACAATTTAAACCATTTGCAGTTGCAATCAGCGTCTGAAAAAACTTAATAGTTACAACTTTCAACAACGGATCTCTTGGTTCTGGCATCGATGAAGAACGCAGCAGACCAAGTCTCTGCTACCGTACTACATACTAATCT	>LLC3695_ITS AAAGTCGTAACAAGGTTTCCGTAGGTGAACCTGCGGAAGGATCATTACCTAGAGTTGTAGGCTTTGCCTGCTATCTCTTACCCATGTCTTTTGAGTACCTTCGTTTCCTCGGCGGGTCCGCCCGCCGATTGGACAATTTAAACCATTTGCAGTTGCAATCAGCGTCTGAAAAAACTTAATAGTTACAACTTTCAACAACGGATCTCTTGGTTCTGGCATCGATGAAGAACGCAGCGAAATGCGATAAGTAGTGTGAATTGCAGAATTCAGTGAATCATCGAATCTTTGAACGCACATTGCGCCCCTTGGTATTCCATGGGGCATGCCTGTTCGAGCGTCATTTGTACCTTCAAGCTCTGCTTGGTGTTGGGTGTTTGTCTCGCCTC…		>LLC3695_LSU CGGCGAGTGAAGCGGCAACAGCTCAAATTTGAAATCTGGCGTCTTCGGCGTCCGAGTTGTAATTTGCAGAGGGCGCTTTGGCATTGGCAGCGGTCCAAGTTCCTTGGAACAGGACGTCACAGAGGGTGAGAATCCCGTACGTGGTCGCTAGCCTTTACCGTGTAAAGCCCCTTCGACGAGTCGAGTTGTTTGGGAATGCAGCTCTAAATGGGAGGTAAATTTCTTCTAAAGCTAAATACTGGCCAGAGACCGATAGCGCACAAGTAGAGTGATCGAAAGATGAAAAGCACTTTGGAAAGAGAGTTAAAAAGCACGTGAAATTGTTGAAAGGGAAGCGCTTGCAGCCAGACTTGCCTGTAGTTGCTCATCCGGGTTTCTACCCGGTG…	>LLC3695_TUB2 CCGGCGAGCATGGCCTCGACGGCTCCGGTGTCTACAATGGCACCTCGGACCTCCAGCTCGAGCGCATGAACGTCTACTTCAACGAGGTACTAGAAATGACACGCTGTCCTTGGACGGACTGCGAGTGCTGACCGCTTCTAGGCCTCCGGCAACAAGTTCGTTCCCCGCGCCGTCCTCGTCGATTTGGAGCCCGGAACAATGGACGCCGTCCGCGCTGGCCCCTTCGGTCAGCTCTTCCGTCCCGACAACTTCGTCTTCGGCCAGTCTGGTGCTGGTAACAATTGGGCGAAGGGTCACTACACTGAGGGCGCCGAGCTTGTCGACCAGGTTCTCGACGTCGTCCGCCGCGAGGCTGAGGGCTGCGACTGCCTCCAGGGTTTCCAGA…		>LLC3695_RPB2 GCTACACATACGCCTCAACATTGTCCCATTTGCGACGAACGAACACGCCCGTTGGTCGTGACGGCAAGCTTGCAAAGCCTCGCCAGCTGCACAACAGTCATTGGGGTCTTGTCTGCCCCGCCGAGACACCTGAAGGACAAGCTTGTGGCTTGGTCAAGAACCTGTCTCTGATGTGTTACGTCAGTGTCGGTAGCGATGCCGGTCCCATTTCTGACTTCATGAGCCAGAGGAACATGCAGCTGCTCGAAGAGTACGACCAGAATCAAAACCCAGATGCCACCAAGGTCTTCGTCAACGGTGTATGGGTCGGTGTGCACTCGAACGCCCAGCAGCTCGTATCTACCGTTCAGGAGCTCCGCCGTAACGGAACTCTGTCCTACGAGAT…
Alfaria humicola	>Rhizo_OTU_07 AGCGTCATTTCAACCCTCAGAGCCCGCCTGCTTGTTCAGGCGCGGCGCTGGTGTTGGGGATCGGCCTAACCGCCGTCCCCCAAATACAGTGGCGGTCTCGCTGCAGCCTCCCCTGCGTAGTAGCAACACTCGCATGCGGAGCGCGGCGCGGCCACGCCGTAAAACCCCCGACTTTCTGAA	Seed_OTU_127(only detected in 1/6 samples) AAGGTCTCCGTTGGTGAACCAGCGGAGGGATCATTACCGAGTTTACAAACTCCCAACCCTATGTGAACCTTACCTATCGTTGCTTCGGCGGGCTTAGCCCCCGCGCCTTCGCCGGCGCCGGGAAACAGGCGCCCGCCGGAGACCCAAACTCAATGTTTTTCATGCAGTATTATCTGAGTGGCAAACGCAAAAATAAATCAAAACTTTTAACAACGGATCTCTTGGCTCTGGCATCGATGAAGAACGCAGCGTAGACCAAG	>LLC985_ITS ACGTCCCCTGCCCTTTGTACACACCGCCCGTCGCTACTACCGATTGAATGGCTCAGTGAGGCTTTCGGACTGGCCCAGAGAGGTGGGCAACTACCACTCAGGGCCGGAAAGTTATCCAAACTCGGTCATTTAGAGGAAGTAAAAGTCGTAACAAGGTCTCCGTTGGTGAACCAGCGGAGGGATCATTACCGAGTTTACAAACTCCCAACCCTATGTGAACCTTACCTATCGTTGCTTCGGCGGGCTTAGCCCCCGCGCCTTCGCCGGCGCCGGGAAACAGGCGCCCGCCGGAGACCCAAACTCAATGTTTTTCATGCAGTATTATCTGAGTGGCAAACGCAAAAATAAATCAAAACTTTTAACAACGGATCTCTTGGCTCTGGCATC…	>LLC985_CAL TTCTCCCTCTTTGTAAGCTATCCGTCTCCATGGTTTCCCTTGAGAAAGCGGTGCTAACAGCAATGGTCAATTAGGACAAGGATGGCGATGGTAAGACTGGCAGAGCCTCCAGAGCTCCTTCCTCGACGAACGGCATTCAACCAAGACATCGATATCCGGTACTGAAGCGAGATACACAGGTCAGATCACCACCAAGGAGCTGGGCACTGTCATGCGCTCTCTCGGCCAGAACCCCTCCGAGTCCGAGCTGCAAGACATGATCAACGAGGTGGACGCCGACAACAACGGCACCATCGACTTCCCAGGTACTTGATGGATGCTGAGCTACGATTTGACCTTGGATGCTAATGCAGCAACAAAGAGTTCCTCACCATGATGGCCAGGAAG…	>LLC985_LSU GGATCAGGTAGGAATACCCGCTGAACTTAAGCATATCAATAAGCGGAGGAAAAGAAACCAACAGGGATTGCMTTAGTAACGGCGAGTGAAGCGGCAACAGCTCAAATTTGAAATCTGGACCTAGTCCCGAGTTGTAATTTGCAGAGGATGATTTTGGCGCGGTGCCTTCCAAGTTCCCTGGGACGGGACGCCGGAGAGGGTGAGAGCCCCGTCAGGTTGGACACCAAGCCTATGTAAATCTCCTTCGACGAGTCGAGTAGTTTGGGAATGCTGCTCTAAATGGGAGGTATATGTCTTCTAAAGCTAAATACCGGCCAGAGACCGATAGCGCACAAGTAGAGTGATCGAAAGATGAAAAGCACTTTGGAAAGAGAGTTAAACAGCACG…			>LLC985_RPB2 CTGCCGGTGTGTCGCAGGTGCTTAACCCGTTACACATTCGCATCAACCCTCAGTCATTTGCGTCGCACGAACACGCCAATTGGACGTGATGGCAAGTTGGCAAAGCCACGCCAGCTCCACAACACTCACTGGGGGTTGGTGTGTCCCGCTGAGACCCCAGAGGGACAGGCTTGTGGTTTGGTCAAGAACTTGTCTCTCATGTGCTATGTCAGTGTTGGCTCTCCTTCGGAGCCGTTGATCGAGTTTATGATCAACAGAGGCATGGAGGTGGTCGAAGAGTACGAGCCTCTCAGATTTCCCCATGCCACCAAGATTTTCGTCAACGGCGTATGGGTGGGTGTCCACCAAGATCCCAAGCATTTGGTCAGCCAGGTGCTCGATACTCG…
